# UITOTO: a software for generating molecular diagnoses for species descriptions

**DOI:** 10.1101/2025.03.26.645453

**Authors:** Ambrosio Torres, Leshon Lee, Amrita Srivathsan, Rudolf Meier

## Abstract

Millions of species remain undescribed, and each eventually will require a species description that includes a diagnosis. However, no software currently exists that fully integrates the derivation and validation of state-specific and contrastive molecular diagnoses. Here we introduce UITOTO which addresses this gap and facilitates the identification, testing, and visualization of Diagnostic Molecular Combinations (DMCs). The software uses a weighted random sampling algorithm based on the Jaccard Index for building candidate DMCs. It then selects DMCs with the highest specificity stability, meeting user-defined thresholds for exclusive character states. If multiple optimal DMCs are identified, UITOTO derives a majority-consensus DMC. To verify whether the newly generated DMCs are contrastive, UITOTO includes a validation module that tests DMCs against database sequences, efficiently handling up to hundreds of thousands of aligned or unaligned sequences. In this manuscript we propose and assess UITOTO’s performance with DMCs obtained from other software (*e.g.*, MOLD) for three large empirical datasets: i) *Megaselia* (Diptera: Phoridae: 69 species, 2,229 training and 30,289 testing barcodes); ii) Mycetophilidae, (Diptera: 118 species, 1,456 training and 60,349 testing barcodes); and iii) European Lepidoptera (49 species, 591 training and 21,483 testing barcodes). Based on several classification metrics (*e.g.*, Accuracy, F1 Score), UITOTO’s DMCs outcompete DMCs obtained with other software. We furthermore provide guidelines for generating molecular diagnoses and facilitate obtaining DMCs by providing a user-friendly Shiny App GUI and a module for obtaining publication-quality DMC visualizations in RStudio. Overall, our study confirms that the biggest challenge for generating molecular and morphological diagnoses is similar, *i.e.*, balancing specificity and length. Short diagnoses often lack specificity, while excessively long DMCs are often so specific that they do not accommodate intraspecific variation.
