## Supplementary Table S1 for "UITOTO: a software for generating molecular diagnoses for species descriptions"

### Sheet: ClassStatsBLOG_PM_MegaseliaIter
	Perfect Match						No Perfect Match
	Precision	Recall	Specificity	Accuracy	F1Score		Precision	Recall	Specificity	Accuracy	F1Score
Megaselia reneae	0.7458	1	0.99646	0.99823	0.85439		0.10761	1	0.91397	0.95698	0.19431
Megaselia darrenyeoi	0.61633	0.98522	0.99167	0.98844	0.75829		0.18736	1	0.94107	0.97053	0.31559
Megaselia leekongchiani	0.9	1	0.9999	0.99995	0.94737		0.0091371	1	0.90324	0.95162	0.018109
Megaselia wanfae	0.9005	1	0.99934	0.99967	0.94765		0.033187	1	0.82486	0.91243	0.064242
Megaselia sivasothii	0.65625	1	0.99927	0.99964	0.79245		0.023166	1	0.94145	0.97072	0.045283
Megaselia ujongensis	0.88699	0.99048	0.99823	0.99436	0.93588		0.037004	1	0.63407	0.81704	0.071367
Megaselia mcneicei	0.61233	0.97887	0.99708	0.98798	0.75338		0.04639	1	0.90317	0.95158	0.088667
Megaselia belukar	0.73297	0.90572	0.99673	0.95122	0.81024		0.05361	1	0.82519	0.9126	0.10176
Megaselia xuweitingae	0.52885	1	0.99838	0.99919	0.69183		0.014885	1	0.87961	0.9398	0.029333
Megaselia murphyi	0.61647	1	0.99363	0.99682	0.76274		0.029533	1	0.66353	0.83176	0.057372
Megaselia singaporensis	0.63345	0.97268	0.99312	0.9829	0.76724		0.033015	1	0.64175	0.82088	0.06392
Megaselia kopicino	0.59175	1	0.9934	0.9967	0.74352		0.025504	1	0.63449	0.81724	0.049739
Megaselia oranglautorum	0.47619	1	0.99927	0.99964	0.64516		0.0028719	1	0.77059	0.8853	0.0057274
Megaselia leotani	0.56881	0.89855	0.99844	0.9485	0.69663		0.0061861	1	0.63319	0.8166	0.012296
Megaselia marcuschuai	0.27778	1	0.99656	0.99828	0.43479		0.0093787	1	0.86033	0.93016	0.018583
Megaselia oliverleei	0.26199	1	0.99338	0.99669	0.4152		0.017137	1	0.86525	0.93262	0.033697
Megaselia johnnyweei	0.25	1	0.99375	0.99688	0.4		0.014028	1	0.8535	0.92675	0.027668
Megaselia audreytanae	0.42105	0.88889	0.99927	0.94408	0.57143		0.0024032	1	0.75316	0.87658	0.0047949
Megaselia sankari	0.31655	0.97778	0.99371	0.98574	0.47826		0.012683	1	0.76801	0.884	0.025048
Megaselia yenkhengae	0.21111	1	0.9906	0.9953	0.34862		0.016379	1	0.84894	0.92447	0.03223
Megaselia acresorum	0.23333	1	0.99772	0.99886	0.37837		0.0038939	1	0.82252	0.91126	0.0077576
Megaselia hwangi	0.21766	1	0.98738	0.99369	0.35751		0.017732	1	0.80545	0.90272	0.034846
Megaselia adrianlooi	0.27174	0.89286	0.99779	0.94532	0.41667		0.0056611	1	0.83748	0.91874	0.011258
Megaselia yeowchini	0.122	0.95652	0.98428	0.9704	0.2164		0.022301	1	0.8999	0.94995	0.043629
Megaselia lianpini	0.14467	0.98276	0.98885	0.9858	0.25221		0.01119	0.98276	0.83338	0.90807	0.022128
Megaselia denisecheah	0.13929	1	0.97028	0.98514	0.24452		0.02323	1	0.79774	0.89887	0.045405
Megaselia andieae	0.25693	1	0.99023	0.99512	0.40882		0.0087524	1	0.61732	0.80866	0.017353
Megaselia sentosensis	0.070175	1	0.9965	0.99825	0.13115		0.0026855	1	0.90189	0.95094	0.0053566
Megaselia choongmeifunae	0.1551	1	0.93944	0.96972	0.26855		0.039539	1	0.72997	0.86498	0.07607
Megaselia direx	0.068182	1	0.99865	0.99932	0.12766		0.00092478	1	0.89299	0.9465	0.0018479
Megaselia alii	0.091463	1	0.99508	0.99754	0.1676		0.0032517	1	0.84812	0.92406	0.0064823
Megaselia puniamoorthyarum	0.14537	1	0.99359	0.9968	0.25384		0.0044059	1	0.75354	0.87677	0.0087731
Megaselia meilinae	0.067114	1	0.99541	0.9977	0.12579		0.0023764	1	0.86136	0.93068	0.0047415
Megaselia melanielimae	0.041436	1	0.98854	0.99427	0.079575		0.004551	1	0.89162	0.94581	0.0090608
Megaselia kwekyani	0.076271	0.93103	0.98919	0.96011	0.14099		0.0078933	1	0.87954	0.93977	0.015663
Megaselia mikae	0.020305	1	0.99363	0.99682	0.039802		0.001227	1	0.89249	0.94624	0.002451
Megaselia nikkichinae	0.038168	1	0.99584	0.99792	0.07353		0.0011274	1	0.85372	0.92686	0.0022523
Megaselia qiyunae	0.1533	0.7963	0.98426	0.89028	0.2571		0.020713	1	0.83082	0.91541	0.040585
Megaselia tommykohi	0.13562	1	0.98418	0.99209	0.23885		0.007132	1	0.65443	0.82722	0.014163
Megaselia ngankeeae	0.13305	1	0.97993	0.98996	0.23485		0.0067401	1	0.54613	0.77306	0.01339
Megaselia manjingae	0.019417	1	0.99667	0.99834	0.038094		0.00026144	1	0.74748	0.87374	0.00052274
Megaselia seanyapi	0.022388	1	0.99135	0.99568	0.043796		0.00074673	1	0.73487	0.86744	0.0014923
Megaselia glorialimae	0.01897	1	0.98805	0.99402	0.037234		0.00086827	1	0.734	0.867	0.001735
Megaselia kopio	0.12739	1	0.99094	0.99547	0.22599		0.0027407	1	0.51883	0.75942	0.0054664
Megaselia temasekensis	0.0078708	1	0.92088	0.96044	0.015619		0.0031076	1	0.79865	0.89932	0.0061959
Megaselia heimlichi	0.0043764	1	0.98498	0.99249	0.0087147		0.00024459	1	0.73008	0.86504	0.00048906
Megaselia hughtani	0.16379	1	0.99359	0.9968	0.28148		0.0021822	1	0.42561	0.7128	0.0043549
Megaselia subaraji	0.040724	0.96429	0.97898	0.97164	0.078148		0.0029756	1	0.68996	0.84498	0.0059335
Megaselia loongfahi	0.053947	1	0.94482	0.97241	0.10237		0.0085609	1	0.63562	0.81781	0.016976
Megaselia fengae	0.020281	1	0.9585	0.97925	0.039756		0.0023333	1	0.63265	0.81632	0.0046557
Megaselia danweii	0.0025332	1	0.94799	0.974	0.0050536		0.00040445	1	0.67357	0.83678	0.00080857
Megaselia siminae	0.030409	1	0.90815	0.95408	0.059023		0.0077519	1	0.63128	0.81564	0.015385
Megaselia ivankwani	0.016048	1	0.96759	0.9838	0.031589		0.0013297	1	0.60305	0.80152	0.0026559
Megaselia melissae	0.36227	1	0.97291	0.98646	0.53186		0.015154	1	0	0.5	0.029856
Megaselia tehtarik	0.020279	1	0.97447	0.98724	0.039752		0.0011811	1	0.55303	0.77652	0.0023594
Megaselia amritae	0.036554	1	0.97561	0.9878	0.07053		0.0016169	1	0.42867	0.71434	0.0032286
Megaselia leewantingae	0.0028653	0.875	0.91955	0.89728	0.0057119		0.0007719	1	0.658	0.829	0.0015426
Megaselia xiangtiani	0.22222	0.92063	0.99328	0.95696	0.35802		0.00208	1	0	0.5	0.0041514
Megaselia josephkohi	0.086538	1	0.99686	0.99843	0.15929		0.00029714	1	0	0.5	0.0005941
Megaselia lokemingi	0.078402	1	0.9794	0.9897	0.1454		0.0017498	1	0	0.5	0.0034935
Megaselia lawrenceleei	0.013267	1	0.96069	0.98034	0.026187		0.00052824	1	0	0.5	0.0010559
Megaselia maoshengi	0.027778	0.94737	0.97919	0.96328	0.053973		0.00062729	1	0	0.5	0.0012538
Megaselia leshaneae	0	0	1	0.5	0		0.022929	1	0.91259	0.9563	0.04483
Megaselia karlpng	0.0042918	0.052632	0.99234	0.52249	0.0079364		0.00062729	1	0	0.5	0.0012538
Unidentified	0.98242	0.39502	0.96931	0.68216	0.56347		0	0	1	0.5	0
Average	0.248483	0.943271	0.983986	0.963629	0.324582		0.0147364	0.98435	0.681811	0.83308	0.0277421

### Sheet: BLOG_DMCs
	Species	DMC
1	Megaselia_acresorum	[247: T, 277: C]
2	Megaselia_adrianlooi	[268: C, 283: G]
3	Megaselia_alii	[184: A, 256: C]
4	Megaselia_amritae	[274: A, 313: C]
5	Megaselia_andieae	[181: G, 199: T]
6	Megaselia_audreytanae	[181: G, 280: T]
7	Megaselia_belukar	[205: T, 274: G]
8	Megaselia_choongmeifunae	[160: C, 262: T]
9	Megaselia_danweii	[106: C, 148: T]
10	Megaselia_darrenyeoi	[85: T, 262: C, 274: A]
12	Megaselia_denisecheah	[190: C, 286: T]
13	Megaselia_direx	[196: G, 214: T]
14	Megaselia_fengae	[130: T, 205: T]
15	Megaselia_glorialimae	[52: C, 274: C]
16	Megaselia_heimlichi	[253: C, 280: T]
17	Megaselia_hughtani	[247: T, 301: T]
18	Megaselia_hwangi	[259: A, 286: T, 298: T]
19	Megaselia_ivankwani	[220: T, 235: T]
20	Megaselia_johnnyweei	[256: C, 268: C]
21	Megaselia_josephkohi	[43: C]
22	Megaselia_karlpng	[130: G]
23	Megaselia_kopicino	[253: C, 298: T]
24	Megaselia_kopio	[172: C, 191: T]
25	Megaselia_kwekyani	[226: C, 259: C]
26	Megaselia_lawrenceleei	[125: A]
27	Megaselia_leekongchiani	[274: G, 295: C]
28	Megaselia_leewantingae	[147: A, 154: A]
29	Megaselia_leotani	[193: G, 274: A]
30	Megaselia_leshaneae	[229: C; 274: C]
31	Megaselia_lianpini	[191: T, 244: C, 292: T, 298: A]
32	Megaselia_lokemingi	[110: G]
33	Megaselia_loongfahi	[106: C, 175: T]
34	Megaselia_manjingae	[155: C, 277: C]
35	Megaselia_maoshengi	[64: C]
36	Megaselia_marcuschuai	[226: C, 229: C]
37	Megaselia_mcneicei	[236: C, 286: T, 307: C]
38	Megaselia_meilinae	[256: C, 259: C]
39	Megaselia_melanielimae	[236: C, 280: T, 307: C]
40	Megaselia_melissae	[211: C]
41	Megaselia_mikae	[196: C, 268: C]
42	Megaselia_murphyi	[128: G, 298: T]
43	Megaselia_ngankeeae	[238: T, 265: C]
44	Megaselia_nikkichinae	[223: A, 229: A, 283: T]
45	Megaselia_oliverleei	[226: C, 268: C]
46	Megaselia_oranglautorum	[280: T, 298: G]
47	Megaselia_puniamoorthyarum	[220: T, 268: C]
48	Megaselia_qiyunae	[163: G, 250: C]
49	Megaselia_reneae	[223: C, 259: C]
50	Megaselia_sankari	[217: T, 262: T, 280: T]
51	Megaselia_seanyapi	[214: T, 220: T]
52	Megaselia_sentosensis	[238: T, 259: C]
54	Megaselia_siminae	[133: T, 308: C]
55	Megaselia_singaporensis	[157: T, 169: T]
56	Megaselia_sivasothii	[208: C, 247: T]
57	Megaselia_subaraji	[217: C, 280: T]
59	Megaselia_tehtarik	[193: C, 203: C]
60	Megaselia_temasekensis	[118: C, 220: T]
61	Megaselia_tommykohi	[142: A, 190: T]
63	Megaselia_ujongensis	[134: G, 307: C]
64	Megaselia_wanfae	[79: C, 277: C]
65	Megaselia_xiangtiani	[260: G]
66	Megaselia_xuweitingae	[238: G, 277: A, 298: T]
67	Megaselia_yenkhengae	[214: T, 226: C]
68	Megaselia_yeowchini	[199: C, 295: C]
