## Supplementary Table S2 for "UITOTO: a software for generating molecular diagnoses for species descriptions"

### Sheet: ClassificationStatisticsEuroBut
Species	Length of the DMC							Precision							Recall							Specificity							Accuracy							F1Score
	MolD	UITOTO FreeMinimumLenght			UITOTO FixedMinimumLenght6			MolD	UITOTO FreeMinimumLenght			UITOTO FixedMinimumLenght6			MolD	UITOTO FreeMinimumLenght			UITOTO FixedMinimumLenght6			MolD	UITOTO FreeMinimumLenght			UITOTO FixedMinimumLenght6			MolD	UITOTO FreeMinimumLenght			UITOTO FixedMinimumLenght6			MolD	UITOTO FreeMinimumLenght			UITOTO FixedMinimumLenght6
		Sub2	Sub3	Sub4	Sub2	Sub3	Sub4		Sub2	Sub3	Sub4	Sub2	Sub3	Sub4		Sub2	Sub3	Sub4	Sub2	Sub3	Sub4		Sub2	Sub3	Sub4	Sub2	Sub3	Sub4		Sub2	Sub3	Sub4	Sub2	Sub3	Sub4		Sub2	Sub3	Sub4	Sub2	Sub3	Sub4
Lycaena phlaeas	3	2	4	5	6	6	6	1	1	1	1	1	1	1	1	1	1	1	1	1	1	1	1	1	1	1	1	1	1	1	1	1	1	1	1	1	1	1	1	1	1	1
Argynnis paphia	3	2	4	5	6	6	6	1	1	1	1	1	1	1	1	1	1	0.99225	0.99225	1	1	1	1	1	1	1	1	1	1	1	1	0.99612	0.99612	1	1	1	1	1	0.99611	0.99611	1	1
Satyrium w-album	4	3	4	6	6	6	6	1	1	1	1	1	1	1	1	1	1	0.97561	1	1	1	1	1	1	1	1	1	1	1	1	1	0.9878	1	1	1	1	1	1	0.98765	1	1	1
Aphantopus hyperantus	4	3	4	6	6	6	6	1	1	1	1	1	1	1	1	1	0.98571	1	1	0.98571	1	1	1	1	1	1	1	1	1	1	0.99286	1	1	0.99286	1	1	1	0.9928	1	1	0.9928	1
Polygonia c-album	3	3	4	5	6	6	6	0.99206	0.96154	1	1	1	1	1	1	1	1	1	1	1	1	0.99995	0.99977	1	1	1	1	1	0.99998	0.99988	1	1	1	1	1	0.99601	0.98039	1	1	1	1	1
Thecla betulae	3	3	4	5	6	6	6	0.94118	0.97959	1	1	1	1	1	1	1	1	1	1	1	1	0.99986	0.99995	1	1	1	1	1	0.99993	0.99998	1	1	1	1	1	0.9697	0.98969	1	1	1	1	1
Ochlodes sylvanus	2	3	4	5	6	6	6	0.97973	0.99315	1	1	1	1	1	0.99315	0.99315	0.99315	0.97945	0.97945	0.97945	0.97945	0.99986	0.99995	1	1	1	1	1	0.9965	0.99655	0.99658	0.98972	0.98972	0.98972	0.98972	0.98639	0.99315	0.99656	0.98962	0.98962	0.98962	0.98962
Erebia aethiops	3	3	4	5	6	6	6	1	1	1	1	1	1	1	0.98113	0.98113	0.98113	0.98113	0.98113	0.96226	0.98113	1	1	1	1	1	1	1	0.99056	0.99056	0.99056	0.99056	0.99056	0.98113	0.99056	0.99048	0.99048	0.99048	0.99048	0.99048	0.98077	0.99048
Pieris brassicae	2	2	3	5	6	6	6	1	0.96774	1	1	1	1	1	0.98343	0.98901	0.98343	0.97159	0.97222	0.97778	0.96491	1	0.99972	1	1	1	1	1	0.99172	0.99436	0.99172	0.9858	0.98611	0.98889	0.98246	0.99165	0.97826	0.99165	0.98559	0.98591	0.98877	0.98214
Vanessa atalanta	2	3	4	5	6	6	6	0.86585	1	1	1	1	1	1	0.99301	0.97902	0.97203	0.98601	0.96503	0.96503	0.96429	0.99897	1	1	1	1	1	1	0.99599	0.98951	0.98602	0.993	0.98252	0.98252	0.98214	0.92508	0.9894	0.98582	0.99296	0.9822	0.9822	0.98182
Maniola jurtina	4	3	5	7	6	6	6	0.98284	0.86551	0.98511	0.98504	0.98507	0.98504	0.98507	0.99257	0.98762	0.98267	0.97772	0.9802	0.97772	0.9802	0.99967	0.99706	0.99972	0.99972	0.99972	0.99972	0.99972	0.99612	0.99234	0.9912	0.98872	0.98996	0.98872	0.98996	0.98768	0.92254	0.98389	0.98137	0.98263	0.98137	0.98263
Pieris rapae	4	3	4	6	6	6	6	1	1	1	1	1	1	1	0.90228	0.97771	0.99045	0.97452	0.90228	0.97134	0.97134	1	1	1	1	1	1	1	0.95114	0.98886	0.99522	0.98726	0.95114	0.98567	0.98567	0.94863	0.98873	0.9952	0.9871	0.94863	0.98546	0.98546
Leptidea juvernica	2	3	4	6	6	6	6	0.97638	1	1	1	1	1	1	0.992	0.992	0.99194	0.904	0.992	0.904	0.904	0.99986	1	1	1	1	1	1	0.99593	0.996	0.99597	0.952	0.996	0.952	0.952	0.98413	0.99598	0.99595	0.94958	0.99598	0.94958	0.94958
Aglais io	4	2	4	5	6	6	6	1	0.71186	1	1	1	1	1	0.98824	0.98824	0.98824	0.98734	0.98734	0.98734	0.94937	1	0.99841	1	1	1	1	1	0.99412	0.99332	0.99412	0.99367	0.99367	0.99367	0.97468	0.99409	0.82758	0.99409	0.99363	0.99363	0.99363	0.97403
Boloria selene	3	2	4	5	6	6	6	0.98507	0.97059	1	0.6	1	1	1	1	1	0.98462	0.95455	0.98462	0.98485	0.98485	0.99995	0.99991	1	0.99804	1	1	1	0.99998	0.99996	0.99231	0.9763	0.99231	0.99242	0.99242	0.99248	0.98508	0.99225	0.73684	0.99225	0.99237	0.99237
Erynnis tages	2	2	4	5	6	6	6	0.88776	0.88776	1	1	1	1	1	0.95604	0.95604	0.98969	0.95604	0.94444	0.94444	0.95556	0.99949	0.99949	1	1	1	1	1	0.97776	0.97776	0.99484	0.97802	0.97222	0.97222	0.97778	0.92064	0.92064	0.99482	0.97753	0.97143	0.97143	0.97728
Aricia artaxerxes	3	2	4	5	6	6	6	1	1	1	1	1	1	1	1	1	0.94444	0.91667	0.82407	0.85185	0.85185	1	1	1	1	1	1	1	1	1	0.97222	0.95834	0.91204	0.92592	0.92592	1	1	0.97143	0.95652	0.90355	0.92	0.92
Pyronia tithonus	2	2	3	4	6	6	6	0.93902	0.97468	0.97468	1	1	1	1	1	1	1	1	0.71429	0.98701	0.71429	0.99977	0.99991	0.99991	1	1	1	1	0.99988	0.99996	0.99996	1	0.85714	0.99351	0.85714	0.96855	0.98718	0.98718	1	0.83334	0.99346	0.83334
Cupido minimus	4	3	4	6	6	6	6	1	0.99281	1	0.88235	1	1	1	0.88742	0.91391	0.90728	1	0.88889	0.88889	0.88742	1	0.99995	1	0.99906	1	1	1	0.94371	0.95693	0.95364	0.99953	0.94444	0.94444	0.94371	0.94035	0.95173	0.95139	0.9375	0.94118	0.94118	0.94035
Melanargia galathea	3	3	4	5	6	6	6	0.79695	0.79695	0.80102	1	0.79058	0.79058	1	1	1	1	0.99363	1	1	0.99363	0.99812	0.99812	0.99817	1	0.99812	0.99812	1	0.99906	0.99906	0.99908	0.99682	0.99906	0.99906	0.99682	0.887	0.887	0.88952	0.9968	0.88304	0.88304	0.9968
Polyommatus icarus	4	3	4	6	6	6	6	0.88102	0.8117	0.88858	0.88732	0.86981	0.88983	0.88701	0.97492	0.97554	0.97554	0.9633	0.96024	0.9633	0.96024	0.99802	0.9965	0.99811	0.99811	0.99778	0.99816	0.99811	0.98647	0.98602	0.98682	0.9807	0.97901	0.98073	0.97918	0.92559	0.88611	0.93003	0.92375	0.91279	0.92511	0.92217
Celastrina argiolus	2	2	3	4	6	6	6	0.95855	0.98137	0.92571	1	1	1	1	0.97884	0.83598	0.84375	0.98958	0.83069	0.83069	0.83069	0.99962	0.99986	0.99939	1	1	1	1	0.98923	0.91792	0.92157	0.99479	0.91535	0.91535	0.91535	0.96859	0.90286	0.88283	0.99476	0.90752	0.90752	0.90752
Plebejus argus	3	3	5	6	6	6	6	1	1	1	1	1	1	1	0.86585	0.86585	0.85833	0.85306	0.85417	0.85417	0.85833	1	1	1	1	1	1	1	0.93292	0.93292	0.92916	0.92653	0.92708	0.92708	0.92916	0.9281	0.9281	0.92376	0.9207	0.92135	0.92135	0.92376
Anthocharis cardamines	3	2	3	5	6	6	6	1	0.78261	1	1	1	1	1	0.88073	0.99083	0.88073	0.79245	0.79245	0.79245	0.79208	1	0.9986	1	1	1	1	1	0.94036	0.99472	0.94036	0.89622	0.89622	0.89622	0.89604	0.93658	0.8745	0.93658	0.88421	0.88421	0.88421	0.88398
Pararge aegeria	3	2	3	5	6	6	6	1	1	1	1	1	1	1	0.81818	0.82213	0.81818	0.788	0.78571	0.78884	0.8247	1	1	1	1	1	1	1	0.90909	0.91106	0.90909	0.894	0.89286	0.89442	0.91235	0.9	0.90238	0.9	0.88143	0.88	0.88196	0.90393
Leptidea sinapis	3	2	3	5	6	6	6	0.98171	0.97024	0.98171	1	1	1	1	0.79115	0.78554	0.79115	0.7904	0.78841	0.79275	0.78535	0.99972	0.99953	0.99972	1	1	1	1	0.89544	0.89254	0.89544	0.8952	0.8942	0.89637	0.89268	0.87619	0.86818	0.87619	0.88293	0.88169	0.8844	0.87977
Thymelicus acteon	4	3	4	6	6	6	6	1	1	1	1	1	1	1	0.7874	0.7874	0.77953	0.77953	0.77953	0.7874	0.77953	1	1	1	1	1	1	1	0.8937	0.8937	0.88976	0.88976	0.88976	0.8937	0.88976	0.88106	0.88106	0.87611	0.87611	0.87611	0.88106	0.87611
Carterocephalus palaemon	3	3	4	5	6	6	6	0.81159	0.72464	0.79365	0.79365	0.81159	0.79365	0.79365	1	0.90909	0.90909	0.90909	1	0.90909	0.90909	0.99939	0.99911	0.99939	0.99939	0.99939	0.99939	0.99939	0.9997	0.9541	0.95424	0.95424	0.9997	0.95424	0.95424	0.896	0.80645	0.84746	0.84746	0.896	0.84746	0.84746
Pieris napi	3	2	4	5	6	6	6	0.78571	0.55153	0.78486	0.78571	0.79098	0.78571	0.79098	0.96585	0.96585	0.96098	0.96585	0.965	0.96585	0.965	0.99746	0.99243	0.99746	0.99746	0.9976	0.99746	0.9976	0.98166	0.97914	0.97922	0.98166	0.9813	0.98166	0.9813	0.86652	0.70213	0.86404	0.86652	0.86937	0.86652	0.86937
Euphydryas aurinia	3	2	4	5	6	6	6	1	1	1	1	1	1	1	0.78125	0.78906	0.78906	0.77344	0.74219	0.77344	0.78906	1	1	1	1	1	1	1	0.89062	0.89453	0.89453	0.88672	0.8711	0.88672	0.89453	0.87719	0.88209	0.88209	0.87225	0.85202	0.87225	0.88209
Colias crocea	3	2	3	4	6	6	6	0.46824	0.45958	0.46824	0.71326	0.9061	0.9061	0.9061	1	1	1	1	0.99485	0.99485	0.99485	0.98938	0.98901	0.98938	0.99624	0.99906	0.99906	0.99906	0.99469	0.9945	0.99469	0.99812	0.99696	0.99696	0.99696	0.63782	0.62974	0.63782	0.83263	0.9484	0.9484	0.9484
Argynnis aglaja	4	3	4	6	6	6	6	0.96907	0.91589	0.96907	0.97059	0.94118	0.94118	0.94444	1	0.9899	0.98947	0.99	0.51064	0.51064	0.51	0.99986	0.99958	0.99986	0.99986	0.99986	0.99986	0.99986	0.99993	0.99474	0.99466	0.99493	0.75525	0.75525	0.75493	0.98429	0.95146	0.97916	0.9802	0.66207	0.66207	0.66234
Aricia agestis	4	3	4	6	6	6	6	1	1	1	1	1	1	1	0.69686	0.69686	0.75261	0.69686	0.69686	0.69686	0.72982	1	1	1	1	1	1	1	0.84843	0.84843	0.8763	0.84843	0.84843	0.84843	0.86491	0.82135	0.82135	0.85884	0.82135	0.82135	0.82135	0.84381
Hipparchia semele	4	3	4	5	6	6	6	0.60156	0.51678	0.61594	0.60156	0.68421	0.70588	0.70588	0.9625	0.9625	0.96591	0.9625	0.73864	0.9	0.9	0.99762	0.99664	0.99752	0.99762	0.9986	0.9986	0.9986	0.98006	0.97957	0.98172	0.98006	0.86862	0.9493	0.9493	0.74038	0.67249	0.75221	0.74038	0.71038	0.79121	0.79121
Aglais urticae	2	2	4	5	6	6	6	0.98592	0.98592	1	1	1	1	1	0.625	0.625	0.8125	0.61607	0.60714	0.60714	0.60714	0.99995	0.99995	1	1	1	1	1	0.81248	0.81248	0.90625	0.80804	0.80357	0.80357	0.80357	0.76503	0.76503	0.89655	0.76243	0.75555	0.75555	0.75555
Gonepteryx rhamni	2	3	4	5	6	6	6	0.92683	1	1	1	1	1	1	0.62295	0.62295	0.61475	0.62295	0.61475	0.60169	0.62712	0.99972	1	1	1	1	1	1	0.81134	0.81148	0.80738	0.81148	0.80738	0.80084	0.81356	0.7451	0.76768	0.76142	0.76768	0.76142	0.75132	0.77083
Coenonympha tullia	3	2	3	5	6	6	6	0.52459	0.50794	0.52459	0.52459	0.5	0.5	0.53333	1	1	1	1	0.90625	0.90625	1	0.99865	0.99855	0.99865	0.99865	0.99865	0.99865	0.99869	0.99932	0.99928	0.99932	0.99932	0.95245	0.95245	0.99934	0.68817	0.67369	0.68817	0.68817	0.64444	0.64444	0.69565
Erebia epiphron	3	2	3	5	6	6	6	0.89855	0.59615	0.89855	1	1	1	1	0.89855	0.86111	0.89855	0.072464	0.072464	0.86957	0.89855	0.99967	0.99804	0.99967	1	1	1	1	0.94911	0.92958	0.94911	0.53623	0.53623	0.93478	0.94928	0.89855	0.70454	0.89855	0.13514	0.13514	0.93024	0.94656
Thymelicus sylvestris	4	3	4	7	6	6	6	1	1	1	1	1	1	1	0.37173	0.37173	0.37173	0.88482	0.37173	0.37173	0.37173	1	1	1	1	1	1	1	0.68586	0.68586	0.68586	0.94241	0.68586	0.68586	0.68586	0.54199	0.54199	0.54199	0.93889	0.54199	0.54199	0.54199
Thymelicus lineola	2	3	5	6	6	6	6	0.75	0.98507	1	1	1	1	1	0.44	0.44	0.43333	0.39333	0.44	0.44	0.41333	0.99897	0.99995	1	1	1	1	1	0.71948	0.71998	0.71666	0.69666	0.72	0.72	0.70666	0.55462	0.60829	0.60465	0.56459	0.61111	0.61111	0.5849
Vanessa cardui	3	3	4	6	6	6	6	0.81159	0.94915	1	1	1	1	1	0.34568	0.34568	0.34568	0.34568	0.34568	0.34568	0.34568	0.99939	0.99986	1	1	1	1	1	0.67254	0.67277	0.67284	0.67284	0.67284	0.67284	0.67284	0.48485	0.50679	0.51376	0.51376	0.51376	0.51376	0.51376
Lasiommata megera	2	2	4	5	6	6	6	0.81197	0.81197	1	1	1	1	1	0.31561	0.31561	0.31561	0.31667	0.31	0.30201	0.30976	0.99896	0.99896	1	1	1	1	1	0.65728	0.65728	0.6578	0.65834	0.655	0.65101	0.65488	0.45454	0.45454	0.47979	0.48102	0.47328	0.46391	0.473
Coenonympha pamphilus	3	2	3	4	6	6	6	1	0.96396	0.99074	1	1	1	1	0.069959	0.91064	0.91064	0.07234	0.07234	0.07234	0.07234	1	0.99962	0.99991	1	1	1	1	0.53498	0.95513	0.95528	0.53617	0.53617	0.53617	0.53617	0.13077	0.93654	0.949	0.13492	0.13492	0.13492	0.13492
Melitaea cinxia	3	2	3	5	6	6	6	0.96296	0.85714	0.96296	1	1	0.90909	0.90909	0.25	0.57692	0.25	0.25	0.25	0.096154	0.096154	0.99995	0.99953	0.99995	1	1	0.99995	0.99995	0.62498	0.78822	0.62498	0.625	0.625	0.54805	0.54805	0.39695	0.68965	0.39695	0.4	0.4	0.17391	0.17391
Callophrys rubi	4	3	5	6	6	6	6	1	1	1	0.91919	1	1	1	0.068702	0.068702	0.072	0.69466	0.072	0.072	0.072	1	1	1	0.99963	1	1	1	0.53435	0.53435	0.536	0.84714	0.536	0.536	0.536	0.12857	0.12857	0.13433	0.79131	0.13433	0.13433	0.13433
Hesperia comma	3	2	3	5	6	6	6	0.55172	0.42105	0.55172	1	1	1	1	0.18391	0.18391	0.18391	0.18391	0.18391	0.18391	0.18391	0.99939	0.99897	0.99939	1	1	1	1	0.59165	0.59144	0.59165	0.59196	0.59196	0.59196	0.59196	0.27586	0.256	0.27586	0.31068	0.31068	0.31068	0.31068
Lysandra coridon	4	3	5	7	6	6	7	0.875	0.53012	0.75	0.84615	0.75	0.84615	0.75	0.125	0.39286	0.051724	0.098214	0.053571	0.098214	0.053571	0.99991	0.99818	0.99991	0.99991	0.99991	0.99991	0.99991	0.56245	0.69552	0.52582	0.54906	0.52674	0.54906	0.52674	0.21875	0.45128	0.096774	0.176	0.099999	0.176	0.099999
Lysandra bellargus	5	4	5	8	6	6	7	1	1	1	1	1	1	1	0.0092593	0.0092593	0.0092593	0.0092593	0.0093458	0.0092593	0.0092593	1	1	1	1	1	1	1	0.50463	0.50463	0.50463	0.50463	0.50467	0.50463	0.50463	0.018349	0.018349	0.018349	0.018349	0.018519	0.018349	0.018349
Favonius quercus	4	3	4	5	6	6	6	0	0	0	0	0	0	1	0	0	0	0	0	0	0.70103	1	1	1	1	1	1	1	0.5	0.5	0.5	0.5	0.5	0.5	0.85052	0	0	0	0	0	0	0.82424

### Sheet: ClassificationStatisticsMycetos
Species	Length of the DMC							Precision							Recall							Specificity							Accuracy							F1Score
	MolD	UITOTO FreeMinimumLenght			UITOTO FixedMinimumLenght6			MolD	UITOTO FreeMinimumLenght			UITOTO FixedMinimumLenght6			MolD	UITOTO FreeMinimumLenght			UITOTO FixedMinimumLenght6			MolD	UITOTO FreeMinimumLenght			UITOTO FixedMinimumLenght6			MolD	UITOTO FreeMinimumLenght			UITOTO FixedMinimumLenght6			MolD	UITOTO FreeMinimumLenght			UITOTO FixedMinimumLenght6
		Sub2	Sub3	Sub4	Sub2	Sub3	Sub4		Sub2	Sub3	Sub4	Sub2	Sub3	Sub4		Sub2	Sub3	Sub4	Sub2	Sub3	Sub4		Sub2	Sub3	Sub4	Sub2	Sub3	Sub4		Sub2	Sub3	Sub4	Sub2	Sub3	Sub4		Sub2	Sub3	Sub4	Sub2	Sub3	Sub4
Neoempheria neesoon	3	3	5	6	6	6	6	1	1	1	1	1	1	1	1	1	1	1	1	1	1	1	1	1	1	1	1	1	1	1	1	1	1	1	1	1	1	1	1	1	1	1
Clastobasis bugis	3	3	4	6	6	6	6	1	1	1	1	1	1	1	1	1	1	0.99814	0.99258	0.99258	0.90909	1	1	1	1	1	1	1	1	1	1	0.99907	0.99629	0.99629	0.95454	1	1	1	0.99907	0.99628	0.99628	0.95238
Clastobasis sritribuana	5	3	4	6	6	6	6	1	1	1	1	1	1	1	1	1	1	0.8	1	1	1	1	1	1	1	1	1	1	1	1	1	0.9	1	1	1	1	1	1	0.88889	1	1	1
Epicypta ridleyi	4	3	5	7	6	6	7	1	0.5	1	1	1	1	1	1	1	1	1	1	1	1	1	0.99998	1	1	1	1	1	1	0.99999	1	1	1	1	1	1	0.66667	1	1	1	1	1
Manota mahuan	3	3	5	6	6	6	6	1	0.44932	1	1	1	1	1	1	1	1	1	1	1	1	1	0.99729	1	1	1	1	1	1	0.99864	1	1	1	1	1	1	0.62004	1	1	1	1	1
Integricypta shirinae	4	3	5	6	6	6	6	1	0.33333	1	1	1	1	1	1	1	1	1	1	1	1	1	0.99997	1	1	1	1	1	1	0.99998	1	1	1	1	1	1	0.5	1	1	1	1	1
Epicypta annwee	3	2	4	5	6	6	6	1	0.33333	1	1	1	1	1	1	1	1	1	1	1	1	1	0.99987	1	1	1	1	1	1	0.99994	1	1	1	1	1	1	0.5	1	1	1	1	1
Azana leekongchiani	4	3	5	6	6	6	7	0.77778	0.97826	1	1	1	1	1	0.93333	1	0.93333	0.93333	0.93333	0.93333	0.93333	0.9998	0.99998	1	1	1	1	1	0.96656	0.99999	0.96666	0.96666	0.96666	0.96666	0.96666	0.84848	0.98901	0.96552	0.96552	0.96552	0.96552	0.96552
Epicypta jennylauae	4	3	6	8	6	6	7	0.55556	0.55556	1	1	1	1	1	1	1	1	1	1	1	1	0.99993	0.99993	1	1	1	1	1	0.99996	0.99996	1	1	1	1	1	0.71429	0.71429	1	1	1	1	1
Epicypta constancesingamae	4	4	7	9	6	6	9	0.16667	0.66667	1	1	1	1	1	1	1	1	1	1	1	1	0.99992	0.99997	1	1	1	1	1	0.99996	0.99998	1	1	1	1	1	0.28572	0.8	1	1	1	1	1
Allactoneura limbosengi	4	4	6	8	6	6	8	0.35714	0.6875	0.61111	1	0.91667	1	1	1	1	1	1	1	1	1	0.9997	0.99992	0.99988	1	0.99998	1	1	0.99985	0.99996	0.99994	1	0.99999	1	1	0.52631	0.81481	0.75862	1	0.95652	1	1
Epicypta limchiumeiae	2	2	4	5	6	6	6	0.25	0.25	1	1	1	1	1	1	1	1	1	1	1	1	0.9999	0.9999	1	1	1	1	1	0.99995	0.99995	1	1	1	1	1	0.4	0.4	1	1	1	1	1
Manota chiamassie	5	4	5	7	6	6	7	1	0.21053	1	1	1	1	1	0.72727	0.72727	0.72727	1	1	1	1	1	0.9995	1	1	1	1	1	0.86364	0.86338	0.86364	1	1	1	1	0.8421	0.32653	0.8421	1	1	1	1
Neoempheria singapura	5	4	6	9	6	6	7	1	0.018182	0.16667	1	1	1	1	1	1	1	1	1	1	1	1	0.99911	0.99992	1	1	1	1	1	0.99956	0.99996	1	1	1	1	1	0.035715	0.28572	1	1	1	1
Chalastonepsia sp	2	2	3	5	6	6	6	0.4	0.4	0.66667	0.66667	1	1	0.66667	1	1	1	1	1	1	1	0.9999	0.9999	0.99997	0.99997	1	1	0.99997	0.99995	0.99995	0.99998	0.99998	1	1	0.99998	0.57143	0.57143	0.8	0.8	1	1	0.8
Epicypta chezaharaae	6	5	8	9	6	7	9	0.25	0.030534	0.8	1	1	0.66667	1	1	1	1	1	1	1	1	0.9998	0.9979	0.99998	1	1	0.99997	1	0.9999	0.99895	0.99999	1	1	0.99998	1	0.4	0.059259	0.88889	1	1	0.8	1
Epicypta ganengsengi	4	4	5	7	6	6	7	1	1	1	1	1	1	0	1	1	0.4	1	1	1	0	1	1	1	1	1	1	1	1	1	0.7	1	1	1	0.5	1	1	0.57143	1	1	1	0
Allactoneura tumasik	4	4	6	7	6	6	7	1	1	1	1	1	1	1	0.67273	0.67273	0.66667	0.66667	0.5	1	0.5	1	1	1	1	1	1	1	0.83636	0.83636	0.83334	0.83334	0.75	1	0.75	0.80435	0.80435	0.8	0.8	0.66667	1	0.66667
Manota banzu	3	3	4	6	6	6	6	1	1	1	NA	1	1	NA	1	1	1	NA	1	1	NA	1	1	1	1	1	1	1	1	1	1	NA	1	1	NA	1	1	1	NA	1	1	NA
Integricypta fergusondavie	4	3	5	7	6	6	7	0.068493	0.068493	1	1	1	1	0	0.90909	0.90909	0.90909	0.90909	0.90909	0.90909	0	0.99775	0.99775	1	1	1	1	1	0.95342	0.95342	0.95454	0.95454	0.95454	0.95454	0.5	0.12739	0.12739	0.95238	0.95238	0.95238	0.95238	0
Epicypta nanyangu	3	3	4	6	6	6	6	0.5	0.5	1	1	1	1	1	0.33333	0.33333	0.33333	0.33333	0.33333	0.33333	0.33333	0.99998	0.99998	1	1	1	1	1	0.66666	0.66666	0.66666	0.66666	0.66666	0.66666	0.66666	0.4	0.4	0.5	0.5	0.5	0.5	0.5
Epicypta janetyeeae	4	3	4	6	6	6	6	1	1	1	1	NA	NA	NA	1	1	1	1	NA	NA	NA	1	1	1	1	1	1	1	1	1	1	1	NA	NA	NA	1	1	1	1	NA	NA	NA
Azana demeijeri	3	3	4	6	6	6	6	0.5	1	1	1	NA	NA	NA	1	1	1	1	NA	NA	NA	0.99998	1	1	1	1	1	1	0.99999	1	1	1	NA	NA	NA	0.66667	1	1	1	NA	NA	NA
Platyprosthiogyne phanwaithongae	3	3	4	6	6	6	6	1	0.5	1	1	NA	NA	NA	1	1	1	1	NA	NA	NA	1	0.99995	1	1	1	1	1	1	0.99998	1	1	NA	NA	NA	1	0.66667	1	1	NA	NA	NA
Clastobasis oranglaut	5	4	6	9	6	6	9	0.75	0.0098684	NA	NA	0.75	NA	1	1	1	NA	NA	1	NA	1	0.99998	0.99501	0.99995	1	0.99998	0.99995	1	0.99999	0.9975	NA	NA	0.99999	NA	1	0.85714	0.019544	NA	NA	0.85714	NA	1
Epicypta tanjiakkimi	3	3	5	6	6	6	6	1	1	0	1	0	0	0	0.63158	0.83333	0	0.83333	0	0	0	1	1	1	1	1	1	1	0.81579	0.91666	0.5	0.91666	0.5	0.5	0.5	0.77419	0.90909	0	0.90909	0	0	0
Parempheriella mait	4	3	5	7	6	6	6	1	NA	1	NA	1	NA	NA	1	NA	1	NA	1	NA	NA	1	1	1	1	1	1	1	1	NA	1	NA	1	NA	NA	1	NA	1	NA	1	NA	NA
Aspidionia janetjesudasonae	4	3	4	6	6	6	6	1	0.75	NA	NA	NA	NA	1	1	1	NA	NA	NA	NA	1	1	0.99998	1	1	1	1	1	1	0.99999	NA	NA	NA	NA	1	1	0.85714	NA	NA	NA	NA	1
Neoempheria malacca	5	4	5	8	6	6	8	0.5	0.02	0	0.71429	0	0	0	1	1	0	1	0	0	0	0.99998	0.99919	1	0.99997	1	1	1	0.99999	0.9996	0.5	0.99998	0.5	0.5	0.5	0.66667	0.039216	0	0.83334	0	0	0
Platurocypta tanhoweliangi	4	3	4	6	6	6	6	1	1	NA	NA	NA	1	NA	0.77778	0.77778	NA	NA	NA	0.77778	NA	1	1	1	1	1	1	1	0.88889	0.88889	NA	NA	NA	0.88889	NA	0.875	0.875	NA	NA	NA	0.875	NA
Epicypta foomaosheng	5	4	6	8	6	6	8	1	0	1	0	0	0	0	1	0	1	0	0	0	0	1	1	1	1	1	1	1	1	0.5	1	0.5	0.5	0.5	0.5	1	0	1	0	0	0	0
Manota spE	4	3	5	7	6	6	6	0	0.75	0	1	0	0	NA	0	1	0	1	0	0	NA	1	0.99998	1	1	1	1	1	0.5	0.99999	0.5	1	0.5	0.5	NA	0	0.85714	0	1	0	0	NA
Neoempheria temasek	5	4	5	8	6	6	8	0.77778	0.13953	NA	NA	0.14286	NA	NA	1	1	NA	NA	1	NA	NA	0.99997	0.99939	1	1	0.9994	0.9995	1	0.99998	0.9997	NA	NA	0.9997	NA	NA	0.875	0.24489	NA	NA	0.25	NA	NA
Epicypta wallacei	3	3	5	7	6	6	7	0	1	0	1	0	0	0	0	0.5	0	0.5	0	0	0	1	1	1	1	1	1	1	0.5	0.75	0.5	0.75	0.5	0.5	0.5	0	0.66667	0	0.66667	0	0	0
Platyprosthiogyne rahimahae	3	3	5	7	6	6	7	1	1	NA	NA	NA	NA	NA	1	1	NA	NA	NA	NA	NA	1	1	0.99988	1	1	1	0.99992	1	1	NA	NA	NA	NA	NA	1	1	NA	NA	NA	NA	NA
Epicypta gehminae	4	3	5	7	6	6	6	0	1	0	0	0	0	0	0	1	0	0	0	0	0	1	1	1	1	1	1	1	0.5	1	0.5	0.5	0.5	0.5	0.5	0	1	0	0	0	0	0
Mycetophila aishae	3	3	4	5	6	6	6	1	NA	NA	NA	NA	NA	NA	1	NA	NA	NA	NA	NA	NA	1	0.99987	1	1	1	1	1	1	NA	NA	NA	NA	NA	NA	1	NA	NA	NA	NA	NA	NA
Integricypta hoyuenhoeae	4	3	5	6	6	6	6	0	0	0	0	0	0	0	0	0	0	0	0	0	0	1	1	1	1	1	1	1	0.5	0.5	0.5	0.5	0.5	0.5	0.5	0	0	0	0	0	0	0
Mycetophila georgettechenae	3	3	4	6	6	6	6	0	0	0	0	0	0	0	0	0	0	0	0	0	0	1	1	1	1	1	1	1	0.5	0.5	0.5	0.5	0.5	0.5	0.5	0	0	0	0	0	0	0
Neoempheria sachmatich	3	3	4	5	6	6	6	0	0	0	0	0	0	0	0	0	0	0	0	0	0	1	1	1	1	1	1	1	0.5	0.5	0.5	0.5	0.5	0.5	0.5	0	0	0	0	0	0	0
Platurocypta adeleneweeae	3	3	4	6	6	6	6	0	0	0	0	0	0	0	0	0	0	0	0	0	0	1	1	1	1	1	1	1	0.5	0.5	0.5	0.5	0.5	0.5	0.5	0	0	0	0	0	0	0
Neoempheria riatanae	3	3	5	7	6	6	7	0	0	0	0	NA	0	0	0	0	0	0	NA	0	0	0.99871	0.99871	0.99914	1	1	1	1	0.49936	0.49936	0.49957	0.5	NA	0.5	0.5	0	0	0	0	NA	0	0
Neoempheria spE	4	4	5	8	6	6	7	0.2	NA	NA	NA	NA	NA	NA	1	NA	NA	NA	NA	NA	NA	0.99993	0.99993	1	1	1	1	1	0.99996	NA	NA	NA	NA	NA	NA	0.33333	NA	NA	NA	NA	NA	NA
Neoempheria sabana	5	5	7	10	6	7	9	0	0	0	0	NA	NA	NA	0	0	0	0	NA	NA	NA	0.99978	1	1	1	1	1	1	0.49989	0.5	0.5	0.5	NA	NA	NA	0	0	0	0	NA	NA	NA
Manota temenggong	3	3	4	5	6	6	6	0	0	NA	0	NA	NA	NA	0	0	NA	0	NA	NA	NA	1	1	1	1	1	1	1	0.5	0.5	NA	0.5	NA	NA	NA	0	0	NA	0	NA	NA	NA
Tetragoneura farquhari	4	3	4	6	6	6	6	0	0	0	NA	NA	NA	NA	0	0	0	NA	NA	NA	NA	1	1	1	1	1	1	1	0.5	0.5	0.5	NA	NA	NA	NA	0	0	0	NA	NA	NA	NA
Neoempheria xinjiapo	4	3	5	6	6	6	6	0	0	NA	NA	NA	NA	0	0	0	NA	NA	NA	NA	0	0.99993	0.99977	1	1	1	1	1	0.49996	0.49988	NA	NA	NA	NA	0.5	0	0	NA	NA	NA	NA	0
Parempheriella longyamen	4	3	5	7	6	6	6	0	0	NA	NA	NA	NA	NA	0	0	NA	NA	NA	NA	NA	1	1	0.99973	1	1	1	1	0.5	0.5	NA	NA	NA	NA	NA	0	0	NA	NA	NA	NA	NA
Manota spG	5	4	7	9	6	6	7	NA	0	NA	NA	NA	NA	NA	NA	0	NA	NA	NA	NA	NA	1	0.99939	1	1	1	1	1	NA	0.4997	NA	NA	NA	NA	NA	NA	0	NA	NA	NA	NA	NA
Aspidionia fatimahae	3	2	4	5	6	6	6	NA	NA	NA	NA	NA	NA	NA	NA	NA	NA	NA	NA	NA	NA	1	1	1	1	1	1	1	NA	NA	NA	NA	NA	NA	NA	NA	NA	NA	NA	NA	NA	NA
Epicypta catherinelimae	3	3	4	5	6	6	6	NA	NA	NA	NA	NA	NA	NA	NA	NA	NA	NA	NA	NA	NA	1	1	1	1	1	1	1	NA	NA	NA	NA	NA	NA	NA	NA	NA	NA	NA	NA	NA	NA
Epicypta grootaerti	4	4	6	8	6	6	8	NA	NA	NA	NA	NA	NA	NA	NA	NA	NA	NA	NA	NA	NA	1	1	1	1	1	1	1	NA	NA	NA	NA	NA	NA	NA	NA	NA	NA	NA	NA	NA	NA
Epicypta khatijunae	3	3	5	7	6	6	6	NA	NA	NA	NA	NA	NA	NA	NA	NA	NA	NA	NA	NA	NA	1	1	1	1	1	1	1	NA	NA	NA	NA	NA	NA	NA	NA	NA	NA	NA	NA	NA	NA
Epicypta peterngi	3	3	4	5	6	6	6	NA	NA	NA	NA	NA	NA	NA	NA	NA	NA	NA	NA	NA	NA	1	1	1	1	1	1	1	NA	NA	NA	NA	NA	NA	NA	NA	NA	NA	NA	NA	NA	NA
Epicypta yupeigaoae	3	3	4	5	6	6	6	NA	NA	NA	NA	NA	NA	NA	NA	NA	NA	NA	NA	NA	NA	1	1	1	1	1	1	1	NA	NA	NA	NA	NA	NA	NA	NA	NA	NA	NA	NA	NA	NA
Eumanota racola	3	2	3	5	6	6	6	NA	NA	NA	NA	NA	NA	NA	NA	NA	NA	NA	NA	NA	NA	1	1	1	1	1	1	1	NA	NA	NA	NA	NA	NA	NA	NA	NA	NA	NA	NA	NA	NA
Integricypta teosoonkimae	4	3	5	7	6	6	6	NA	NA	NA	NA	NA	NA	NA	NA	NA	NA	NA	NA	NA	NA	1	1	1	1	1	1	1	NA	NA	NA	NA	NA	NA	NA	NA	NA	NA	NA	NA	NA	NA
Leptomorphus rafflesi	3	3	4	5	6	6	6	NA	NA	NA	NA	NA	NA	NA	NA	NA	NA	NA	NA	NA	NA	1	1	1	1	1	1	1	NA	NA	NA	NA	NA	NA	NA	NA	NA	NA	NA	NA	NA	NA
Manota spA	3	3	4	6	6	6	6	NA	NA	NA	NA	NA	NA	NA	NA	NA	NA	NA	NA	NA	NA	1	1	1	1	1	1	1	NA	NA	NA	NA	NA	NA	NA	NA	NA	NA	NA	NA	NA	NA
Manota tantocksengi	3	2	4	5	6	6	6	NA	NA	NA	NA	NA	NA	NA	NA	NA	NA	NA	NA	NA	NA	1	1	1	1	1	1	1	NA	NA	NA	NA	NA	NA	NA	NA	NA	NA	NA	NA	NA	NA
Mycetophila chngseoktinae	3	3	4	6	6	6	6	NA	NA	NA	NA	NA	NA	NA	NA	NA	NA	NA	NA	NA	NA	1	1	1	1	1	1	1	NA	NA	NA	NA	NA	NA	NA	NA	NA	NA	NA	NA	NA	NA
Neoempheria cinkappur	3	3	5	6	6	6	6	NA	NA	NA	NA	NA	NA	NA	NA	NA	NA	NA	NA	NA	NA	1	1	1	1	1	1	1	NA	NA	NA	NA	NA	NA	NA	NA	NA	NA	NA	NA	NA	NA
Neoempheria kokoiyeeae	3	3	4	6	6	6	6	NA	NA	NA	NA	NA	NA	NA	NA	NA	NA	NA	NA	NA	NA	1	1	1	1	1	1	1	NA	NA	NA	NA	NA	NA	NA	NA	NA	NA	NA	NA	NA	NA
Neoempheria merlio	3	3	5	7	6	6	7	NA	NA	NA	NA	NA	NA	NA	NA	NA	NA	NA	NA	NA	NA	1	1	1	1	1	1	1	NA	NA	NA	NA	NA	NA	NA	NA	NA	NA	NA	NA	NA	NA
Neoempheria polunini	4	3	5	6	6	6	6	NA	NA	NA	NA	NA	NA	NA	NA	NA	NA	NA	NA	NA	NA	1	1	1	1	1	1	1	NA	NA	NA	NA	NA	NA	NA	NA	NA	NA	NA	NA	NA	NA
Neoempheria sangabo	5	4	5	7	6	6	7	NA	NA	NA	NA	NA	NA	NA	NA	NA	NA	NA	NA	NA	NA	1	1	1	1	1	1	1	NA	NA	NA	NA	NA	NA	NA	NA	NA	NA	NA	NA	NA	NA
Neoempheria spD	3	3	5	7	6	6	6	NA	NA	NA	NA	NA	NA	NA	NA	NA	NA	NA	NA	NA	NA	1	1	1	1	1	1	1	NA	NA	NA	NA	NA	NA	NA	NA	NA	NA	NA	NA	NA	NA
Neoempheria spF	4	3	5	6	6	6	6	NA	NA	NA	NA	NA	NA	NA	NA	NA	NA	NA	NA	NA	NA	1	1	1	1	1	1	1	NA	NA	NA	NA	NA	NA	NA	NA	NA	NA	NA	NA	NA	NA
Parempheriella defectiva	3	3	4	6	6	6	6	NA	NA	NA	NA	NA	NA	NA	NA	NA	NA	NA	NA	NA	NA	1	1	1	1	1	1	1	NA	NA	NA	NA	NA	NA	NA	NA	NA	NA	NA	NA	NA	NA
Platyprosthiogyne gohsookhimae	3	3	5	7	6	6	6	NA	NA	NA	NA	NA	NA	NA	NA	NA	NA	NA	NA	NA	NA	1	1	1	1	1	1	1	NA	NA	NA	NA	NA	NA	NA	NA	NA	NA	NA	NA	NA	NA
Platyprosthiogyne snehalethaae	4	3	4	5	6	6	6	NA	NA	NA	NA	NA	NA	NA	NA	NA	NA	NA	NA	NA	NA	1	1	1	1	1	1	1	NA	NA	NA	NA	NA	NA	NA	NA	NA	NA	NA	NA	NA	NA
Tetragoneura crawfurdi	3	2	3	4	6	6	6	NA	NA	NA	NA	NA	NA	NA	NA	NA	NA	NA	NA	NA	NA	1	1	1	1	1	1	1	NA	NA	NA	NA	NA	NA	NA	NA	NA	NA	NA	NA	NA	NA
Tetragoneura dayuan	3	3	4	5	6	6	6	NA	NA	NA	NA	NA	NA	NA	NA	NA	NA	NA	NA	NA	NA	1	1	1	1	1	1	1	NA	NA	NA	NA	NA	NA	NA	NA	NA	NA	NA	NA	NA	NA
Brachycampta limtzepengi	4	3	5	6	6	6	6	NA	NA	NA	NA	NA	NA	NA	NA	NA	NA	NA	NA	NA	NA	1	0.99998	1	1	1	1	1	NA	NA	NA	NA	NA	NA	NA	NA	NA	NA	NA	NA	NA	NA
Epicypta joaquimae	5	4	6	9	6	6	8	NA	NA	NA	NA	NA	NA	NA	NA	NA	NA	NA	NA	NA	NA	1	0.99998	1	1	1	1	1	NA	NA	NA	NA	NA	NA	NA	NA	NA	NA	NA	NA	NA	NA
Epicypta kohkhenglianae	4	3	5	7	6	6	6	NA	NA	NA	NA	NA	NA	NA	NA	NA	NA	NA	NA	NA	NA	1	0.99998	1	1	1	1	1	NA	NA	NA	NA	NA	NA	NA	NA	NA	NA	NA	NA	NA	NA
Epicypta nus	5	4	6	8	6	6	7	NA	NA	NA	NA	NA	NA	NA	NA	NA	NA	NA	NA	NA	NA	0.99998	1	1	1	1	1	1	NA	NA	NA	NA	NA	NA	NA	NA	NA	NA	NA	NA	NA	NA
Manota spF	4	3	4	6	6	6	6	NA	NA	NA	NA	NA	NA	NA	NA	NA	NA	NA	NA	NA	NA	1	0.99998	1	1	1	1	1	NA	NA	NA	NA	NA	NA	NA	NA	NA	NA	NA	NA	NA	NA
Neoempheria spG	3	3	5	6	6	6	6	NA	NA	NA	NA	NA	NA	NA	NA	NA	NA	NA	NA	NA	NA	0.99998	1	1	1	1	1	1	NA	NA	NA	NA	NA	NA	NA	NA	NA	NA	NA	NA	NA	NA
Brachycampta teopohlengi	2	3	4	6	6	6	6	NA	NA	NA	NA	NA	NA	NA	NA	NA	NA	NA	NA	NA	NA	0.99997	1	1	1	1	1	1	NA	NA	NA	NA	NA	NA	NA	NA	NA	NA	NA	NA	NA	NA
Manota bukittimah	3	3	4	6	6	6	6	NA	NA	NA	NA	NA	NA	NA	NA	NA	NA	NA	NA	NA	NA	1	1	0.99997	1	1	1	1	NA	NA	NA	NA	NA	NA	NA	NA	NA	NA	NA	NA	NA	NA
Tetragoneura chola	4	3	4	6	6	6	6	NA	NA	NA	NA	NA	NA	NA	NA	NA	NA	NA	NA	NA	NA	1	0.99997	1	1	1	1	1	NA	NA	NA	NA	NA	NA	NA	NA	NA	NA	NA	NA	NA	NA
Epicypta daintoni	3	3	4	6	6	6	6	NA	NA	NA	NA	NA	NA	NA	NA	NA	NA	NA	NA	NA	NA	0.99998	0.99998	1	1	1	1	1	NA	NA	NA	NA	NA	NA	NA	NA	NA	NA	NA	NA	NA	NA
Epicypta jackieyingae	3	3	4	6	6	6	6	NA	NA	NA	NA	NA	NA	NA	NA	NA	NA	NA	NA	NA	NA	0.99998	0.99998	1	1	1	1	1	NA	NA	NA	NA	NA	NA	NA	NA	NA	NA	NA	NA	NA	NA
Neoempheria sinkapho	4	3	4	7	6	6	6	NA	NA	NA	NA	NA	NA	NA	NA	NA	NA	NA	NA	NA	NA	0.99998	0.99998	1	1	1	1	1	NA	NA	NA	NA	NA	NA	NA	NA	NA	NA	NA	NA	NA	NA
Epicypta maggielimae	3	3	5	6	6	6	6	NA	NA	NA	NA	NA	NA	NA	NA	NA	NA	NA	NA	NA	NA	1	0.99995	1	1	1	1	1	NA	NA	NA	NA	NA	NA	NA	NA	NA	NA	NA	NA	NA	NA
Mohelia zubirsaidi	3	2	3	5	6	6	6	NA	NA	NA	NA	NA	NA	NA	NA	NA	NA	NA	NA	NA	NA	1	0.99995	1	1	1	1	1	NA	NA	NA	NA	NA	NA	NA	NA	NA	NA	NA	NA	NA	NA
Allodia glorialimae	3	3	4	7	6	6	6	NA	NA	NA	NA	NA	NA	NA	NA	NA	NA	NA	NA	NA	NA	0.99993	1	1	1	1	1	1	NA	NA	NA	NA	NA	NA	NA	NA	NA	NA	NA	NA	NA	NA
Neoempheria spB	2	3	4	6	6	6	6	NA	NA	NA	NA	NA	NA	NA	NA	NA	NA	NA	NA	NA	NA	0.99993	1	1	1	1	1	1	NA	NA	NA	NA	NA	NA	NA	NA	NA	NA	NA	NA	NA	NA
Manota spD	4	3	4	6	6	6	6	NA	NA	NA	NA	NA	NA	NA	NA	NA	NA	NA	NA	NA	NA	1	0.99992	1	1	1	1	1	NA	NA	NA	NA	NA	NA	NA	NA	NA	NA	NA	NA	NA	NA
Platyprosthiogyne neilaae	3	2	4	5	6	6	6	NA	NA	NA	NA	NA	NA	NA	NA	NA	NA	NA	NA	NA	NA	1	0.99992	1	1	1	1	1	NA	NA	NA	NA	NA	NA	NA	NA	NA	NA	NA	NA	NA	NA
Manota spB	2	3	4	5	6	6	6	NA	NA	NA	NA	NA	NA	NA	NA	NA	NA	NA	NA	NA	NA	0.99997	0.99997	0.99997	1	1	1	1	NA	NA	NA	NA	NA	NA	NA	NA	NA	NA	NA	NA	NA	NA
Exechia alinewongae	3	3	4	5	6	6	6	NA	NA	NA	NA	NA	NA	NA	NA	NA	NA	NA	NA	NA	NA	0.99995	0.99995	1	1	1	1	1	NA	NA	NA	NA	NA	NA	NA	NA	NA	NA	NA	NA	NA	NA
Epicypta lamtoongjini	3	3	5	7	6	6	7	NA	NA	NA	NA	NA	NA	NA	NA	NA	NA	NA	NA	NA	NA	1	0.99988	1	1	1	1	1	NA	NA	NA	NA	NA	NA	NA	NA	NA	NA	NA	NA	NA	NA
Neoempheria fajar	4	4	6	8	6	6	9	NA	NA	NA	NA	NA	NA	NA	NA	NA	NA	NA	NA	NA	NA	1	0.99988	1	1	1	1	1	NA	NA	NA	NA	NA	NA	NA	NA	NA	NA	NA	NA	NA	NA
Neoempheria pulau	3	3	4	6	6	6	6	NA	NA	NA	NA	NA	NA	NA	NA	NA	NA	NA	NA	NA	NA	0.99988	1	1	1	1	1	1	NA	NA	NA	NA	NA	NA	NA	NA	NA	NA	NA	NA	NA	NA
Exechia tanswiehiani	2	3	4	5	6	6	6	NA	NA	NA	NA	NA	NA	NA	NA	NA	NA	NA	NA	NA	NA	0.99987	1	1	1	1	1	1	NA	NA	NA	NA	NA	NA	NA	NA	NA	NA	NA	NA	NA	NA
Neoempheria subaraji	2	3	4	5	6	6	6	NA	NA	NA	NA	NA	NA	NA	NA	NA	NA	NA	NA	NA	NA	0.99987	1	1	1	1	1	1	NA	NA	NA	NA	NA	NA	NA	NA	NA	NA	NA	NA	NA	NA
Epicypta holltumi	4	3	5	8	6	6	7	NA	NA	NA	NA	NA	NA	NA	NA	NA	NA	NA	NA	NA	NA	0.99998	0.99985	1	1	1	1	1	NA	NA	NA	NA	NA	NA	NA	NA	NA	NA	NA	NA	NA	NA
Neoempheria merdeka	4	3	5	7	6	6	6	NA	NA	NA	NA	NA	NA	NA	NA	NA	NA	NA	NA	NA	NA	0.99998	0.99985	1	1	1	1	1	NA	NA	NA	NA	NA	NA	NA	NA	NA	NA	NA	NA	NA	NA
Epicypta purchoni	4	4	5	8	6	6	7	NA	NA	NA	NA	NA	NA	NA	NA	NA	NA	NA	NA	NA	NA	0.9999	0.9999	1	1	1	1	1	NA	NA	NA	NA	NA	NA	NA	NA	NA	NA	NA	NA	NA	NA
Neoempheria ujong	3	3	5	6	6	6	6	NA	NA	NA	NA	NA	NA	NA	NA	NA	NA	NA	NA	NA	NA	0.99988	0.99988	1	1	1	1	1	NA	NA	NA	NA	NA	NA	NA	NA	NA	NA	NA	NA	NA	NA
Neoempheria puluochung	5	4	7	9	6	6	9	NA	NA	NA	NA	NA	NA	NA	NA	NA	NA	NA	NA	NA	NA	0.99997	0.99977	0.99997	0.99998	1	1	1	NA	NA	NA	NA	NA	NA	NA	NA	NA	NA	NA	NA	NA	NA
Ectrepesthoneura johor	3	2	4	5	6	6	6	NA	NA	NA	NA	NA	NA	NA	NA	NA	NA	NA	NA	NA	NA	0.99983	0.99983	0.99998	1	1	1	1	NA	NA	NA	NA	NA	NA	NA	NA	NA	NA	NA	NA	NA	NA
Monoclona simhapura	4	3	4	6	6	6	6	NA	NA	NA	NA	NA	NA	NA	NA	NA	NA	NA	NA	NA	NA	1	0.99964	1	1	1	1	1	NA	NA	NA	NA	NA	NA	NA	NA	NA	NA	NA	NA	NA	NA
Neoempheria spC	6	4	6	8	6	6	8	NA	NA	NA	NA	NA	NA	NA	NA	NA	NA	NA	NA	NA	NA	1	0.99964	0.99998	1	1	1	1	NA	NA	NA	NA	NA	NA	NA	NA	NA	NA	NA	NA	NA	NA
Neoempheria mandai	5	5	7	10	6	7	10	NA	NA	NA	NA	NA	NA	NA	NA	NA	NA	NA	NA	NA	NA	0.99998	0.99993	1	1	0.99998	0.99964	1	NA	NA	NA	NA	NA	NA	NA	NA	NA	NA	NA	NA	NA	NA
Epicypta alii	2	3	4	6	6	6	6	NA	NA	NA	NA	NA	NA	NA	NA	NA	NA	NA	NA	NA	NA	0.99967	0.9999	1	1	0.99998	0.99998	0.99998	NA	NA	NA	NA	NA	NA	NA	NA	NA	NA	NA	NA	NA	NA
Parempheriella peranakan	5	4	6	8	6	6	8	NA	NA	NA	NA	NA	NA	NA	NA	NA	NA	NA	NA	NA	NA	0.99992	0.99959	1	1	1	1	1	NA	NA	NA	NA	NA	NA	NA	NA	NA	NA	NA	NA	NA	NA
Platyprosthiogyne lynetteseahae	3	3	4	6	6	6	6	NA	NA	NA	NA	NA	NA	NA	NA	NA	NA	NA	NA	NA	NA	0.99977	0.99972	1	1	1	1	1	NA	NA	NA	NA	NA	NA	NA	NA	NA	NA	NA	NA	NA	NA
Neoempheria dizonalis	4	3	5	7	6	6	6	NA	NA	NA	NA	NA	NA	NA	NA	NA	NA	NA	NA	NA	NA	0.99998	0.9995	1	1	1	1	1	NA	NA	NA	NA	NA	NA	NA	NA	NA	NA	NA	NA	NA	NA
Manota danmaxi	3	3	5	6	6	6	6	NA	NA	NA	NA	NA	NA	NA	NA	NA	NA	NA	NA	NA	NA	1	0.99904	1	1	1	1	1	NA	NA	NA	NA	NA	NA	NA	NA	NA	NA	NA	NA	NA	NA
Neoempheria spA	4	3	5	6	6	6	6	NA	NA	NA	NA	NA	NA	NA	NA	NA	NA	NA	NA	NA	NA	0.9994	0.99919	1	1	1	1	1	NA	NA	NA	NA	NA	NA	NA	NA	NA	NA	NA	NA	NA	NA
Aspidionia cheesweeleeae	2	3	4	6	6	6	6	NA	NA	NA	NA	NA	NA	NA	NA	NA	NA	NA	NA	NA	NA	0.99811	1	1	1	1	1	1	NA	NA	NA	NA	NA	NA	NA	NA	NA	NA	NA	NA	NA	NA
Brachycampta murphyi	3	4	6	8	6	6	7	NA	NA	NA	NA	NA	NA	NA	NA	NA	NA	NA	NA	NA	NA	0.99758	0.99985	1	1	1	1	1	NA	NA	NA	NA	NA	NA	NA	NA	NA	NA	NA	NA	NA	NA
Neoempheria shicheng	4	3	5	7	6	6	7	NA	NA	NA	NA	NA	NA	NA	NA	NA	NA	NA	NA	NA	NA	0.99998	0.99735	1	1	1	1	1	NA	NA	NA	NA	NA	NA	NA	NA	NA	NA	NA	NA	NA	NA
Manota spC	3	3	5	6	6	6	6	NA	NA	NA	NA	NA	NA	NA	NA	NA	NA	NA	NA	NA	NA	1	0.99286	1	1	1	1	1	NA	NA	NA	NA	NA	NA	NA	NA	NA	NA	NA	NA	NA	NA
Metanepsia malaysiana	3	2	3	5	6	6	6	NA	NA	NA	NA	NA	NA	NA	NA	NA	NA	NA	NA	NA	NA	0.99915	0.99258	0.99915	1	0.99919	1	0.99944	NA	NA	NA	NA	NA	NA	NA	NA	NA	NA	NA	NA	NA	NA

### Sheet: ClassificationStatisticsMegasel
Species	Length of the DMC							Precision							Recall							Specificity							Accuracy							F1Score
	MolD	UITOTO FreeMinimumLenght			UITOTO FixedMinimumLenght6			MolD	UITOTO FreeMinimumLenght			UITOTO FixedMinimumLenght6			MolD	UITOTO FreeMinimumLenght			UITOTO FixedMinimumLenght6			MolD	UITOTO FreeMinimumLenght			UITOTO FixedMinimumLenght6			MolD	UITOTO FreeMinimumLenght			UITOTO FixedMinimumLenght6			MolD	UITOTO FreeMinimumLenght			UITOTO FixedMinimumLenght6
		Sub2	Sub3	Sub4	Sub2	Sub3	Sub4		Sub2	Sub3	Sub4	Sub2	Sub3	Sub4		Sub2	Sub3	Sub4	Sub2	Sub3	Sub4		Sub2	Sub3	Sub4	Sub2	Sub3	Sub4		Sub2	Sub3	Sub4	Sub2	Sub3	Sub4		Sub2	Sub3	Sub4	Sub2	Sub3	Sub4
Megaselia glorialimae	4	3	5	6	6	6	6	1	1	1	1	1	1	1	1	1	1	1	1	1	1	1	1	1	1	1	1	1	1	1	1	1	1	1	1	1	1	1	1	1	1	1
Megaselia heimlichi	4	3	4	5	6	6	6	1	1	1	1	1	1	1	1	1	1	1	1	1	1	1	1	1	1	1	1	1	1	1	1	1	1	1	1	1	1	1	1	1	1	1
Megaselia kopicino	3	3	4	6	6	6	6	1	1	1	1	1	1	1	1	1	1	1	1	1	1	1	1	1	1	1	1	1	1	1	1	1	1	1	1	1	1	1	1	1	1	1
Megaselia mikae	4	3	5	6	6	6	6	1	1	1	1	1	1	1	1	1	1	1	1	1	1	1	1	1	1	1	1	1	1	1	1	1	1	1	1	1	1	1	1	1	1	1
Megaselia temasekensis	4	3	4	6	6	6	6	1	1	1	1	1	1	1	1	1	1	1	1	1	1	1	1	1	1	1	1	1	1	1	1	1	1	1	1	1	1	1	1	1	1	1
Megaselia tommykohi	3	3	4	6	6	6	6	1	1	1	1	1	1	1	1	1	1	1	1	1	1	1	1	1	1	1	1	1	1	1	1	1	1	1	1	1	1	1	1	1	1	1
Megaselia tzekwanae	3	3	5	7	6	6	7	1	1	1	1	1	1	1	1	1	1	1	1	1	1	1	1	1	1	1	1	1	1	1	1	1	1	1	1	1	1	1	1	1	1	1
Megaselia xuweitingae	4	3	5	7	6	6	6	1	1	1	1	1	1	1	1	1	1	1	1	1	1	1	1	1	1	1	1	1	1	1	1	1	1	1	1	1	1	1	1	1	1	1
Megaselia loongfahi	4	4	5	7	6	6	7	0.98958	1	1	1	1	1	1	1	1	1	1	1	1	1	0.99997	1	1	1	1	1	1	0.99998	1	1	1	1	1	1	0.99476	1	1	1	1	1	1
Megaselia murphyi	3	3	5	7	6	6	7	1	1	1	0.99351	1	1	1	1	1	1	0.99674	1	1	0.99674	1	1	1	0.99993	1	1	1	1	1	1	0.99834	1	1	0.99837	1	1	1	0.99512	1	1	0.99837
Megaselia melissae	2	3	4	5	6	6	6	0.98918	1	1	1	1	1	1	0.99564	1	1	0.99564	0.99564	0.99564	0.99564	0.99983	1	1	1	1	1	1	0.99774	1	1	0.99782	0.99782	0.99782	0.99782	0.9924	1	1	0.99782	0.99782	0.99782	0.99782
Megaselia reneae	3	3	4	6	6	6	6	1	0.96285	0.99678	1	1	0.99679	0.99678	1	1	0.99678	1	1	1	0.99678	1	0.9996	0.99997	1	1	0.99997	0.99997	1	0.9998	0.99838	1	1	0.99998	0.99838	1	0.98107	0.99678	1	1	0.99839	0.99678
Megaselia siminae	4	3	5	7	6	6	6	0.98864	0.96667	1	1	1	1	1	1	1	1	1	0.98851	1	1	0.99997	0.9999	1	1	1	1	1	0.99998	0.99995	1	1	0.99426	1	1	0.99429	0.98305	1	1	0.99422	1	1
Megaselia sivasothii	3	3	4	5	6	6	6	0.97674	1	0.97674	1	1	1	1	1	1	1	1	0.97619	1	1	0.99997	1	0.99997	1	1	1	1	0.99998	1	0.99998	1	0.9881	1	1	0.98823	1	0.98823	1	0.98795	1	1
Megaselia ngankeeae	3	3	5	7	6	6	6	0.94898	0.94898	1	1	1	1	1	1	1	1	1	1	1	1	0.99983	0.99983	1	1	1	1	1	0.99992	0.99992	1	1	1	1	1	0.97382	0.97382	1	1	1	1	1
Megaselia ujongensis	4	3	5	7	6	6	7	1	0.99522	1	1	1	1	1	0.99286	0.99048	0.99048	0.98571	0.99048	0.99048	0.98333	1	0.99993	1	1	1	1	1	0.99643	0.9952	0.99524	0.99286	0.99524	0.99524	0.99166	0.99642	0.99284	0.99522	0.9928	0.99522	0.99522	0.99159
Megaselia denisecheah	4	3	5	7	6	6	6	1	0.91195	1	1	1	1	1	1	1	1	1	0.9931	0.9931	1	1	0.99954	1	1	1	1	1	1	0.99977	1	1	0.99655	0.99655	1	1	0.95395	1	1	0.99654	0.99654	1
Megaselia darrenyeoi	6	4	6	8	6	6	8	0.9759	1	1	1	1	1	1	0.99754	0.98522	0.98276	0.9803	0.98522	0.98522	0.98522	0.99967	1	1	1	1	1	1	0.9986	0.99261	0.99138	0.99015	0.99261	0.99261	0.99261	0.9866	0.99255	0.99131	0.99005	0.99255	0.99255	0.99255
Megaselia yenkhengae	4	3	5	7	6	6	7	1	0.8172	1	1	1	1	1	1	1	1	1	1	1	1	1	0.99944	1	1	1	1	1	1	0.99972	1	1	1	1	1	1	0.89941	1	1	1	1	1
Megaselia amritae	4	3	4	7	6	6	5	0.875	0.93333	1	1	1	1	1	1	1	1	1	1	1	1	0.99987	0.99993	1	1	1	1	1	0.99994	0.99996	1	1	1	1	1	0.93333	0.96552	1	1	1	1	1
Megaselia andieae	4	3	5	7	6	6	7	1	0.97143	1	1	1	1	1	1	1	0.97059	0.9902	0.97059	0.97059	0.97059	1	0.9999	1	1	1	1	1	1	0.99995	0.9853	0.9951	0.9853	0.9853	0.9853	1	0.98551	0.98508	0.99508	0.98508	0.98508	0.98508
Megaselia wanfae	5	3	4	5	6	6	6	1	0.80444	1	1	1	1	1	1	1	1	1	1	1	1	1	0.99854	1	1	1	1	1	1	0.99927	1	1	1	1	1	1	0.89162	1	1	1	1	1
Megaselia alii	4	3	5	6	6	6	6	0.88235	0.88235	1	1	1	1	1	1	1	1	1	1	1	1	0.99993	0.99993	1	1	1	1	1	0.99996	0.99996	1	1	1	1	1	0.9375	0.9375	1	1	1	1	1
Megaselia hughtani	4	3	5	7	6	6	7	0.88372	0.88372	0.97436	1	1	1	1	1	1	1	1	1	1	1	0.99983	0.99983	0.99997	1	1	1	1	0.99992	0.99992	0.99998	1	1	1	1	0.93827	0.93827	0.98701	1	1	1	1
Megaselia hwangi	4	4	6	8	6	6	8	0.93805	0.95413	1	1	1	1	1	1	0.98113	0.9717	1	1	1	0.90566	0.99977	0.99983	1	1	1	1	1	0.99988	0.99048	0.98585	1	1	1	0.95283	0.96803	0.96744	0.98565	1	1	1	0.95049
Megaselia shawnlumi	3	3	4	6	6	6	6	0.98947	0.79661	1	1	1	1	1	0.98947	0.98947	0.98947	0.98947	0.98947	0.98947	0.98947	0.99997	0.99921	1	1	1	1	1	0.99472	0.99434	0.99473	0.99473	0.99473	0.99473	0.99473	0.98947	0.88263	0.99471	0.99471	0.99471	0.99471	0.99471
Megaselia singaporensis	4	3	5	6	6	6	6	0.99441	1	1	1	1	1	1	0.97268	0.97268	0.97268	0.94536	0.97268	0.97268	0.94536	0.99993	1	1	1	1	1	1	0.9863	0.98634	0.98634	0.97268	0.98634	0.98634	0.97268	0.98342	0.98615	0.98615	0.97191	0.98615	0.98615	0.97191
Megaselia tehtarik	3	3	4	6	6	6	6	1	1	1	1	1	1	1	1	1	1	0.9375	0.9375	0.9375	0.9375	1	1	1	1	1	1	1	1	1	1	0.96875	0.96875	0.96875	0.96875	1	1	1	0.96774	0.96774	0.96774	0.96774
Megaselia leshaneae	3	3	4	6	6	6	6	0.95312	0.95312	0.95312	1	1	0.95312	1	0.98387	0.98387	0.98387	0.98387	0.98387	0.98387	0.98387	0.9999	0.9999	0.9999	1	1	0.9999	1	0.99188	0.99188	0.99188	0.99194	0.99194	0.99188	0.99194	0.96825	0.96825	0.96825	0.99187	0.99187	0.96825	0.99187
Megaselia sujathae	3	3	4	5	6	6	6	1	1	1	1	1	1	1	0.9697	0.9697	0.9697	0.9697	0.93939	0.93939	0.9697	1	1	1	1	1	1	1	0.98485	0.98485	0.98485	0.98485	0.9697	0.9697	0.98485	0.98462	0.98462	0.98462	0.98462	0.96875	0.96875	0.98462
Megaselia subaraji	3	4	5	7	6	6	6	1	0.87097	1	1	1	1	1	0.96429	0.96429	0.96429	1	0.96429	0.96429	0.96429	1	0.99987	1	1	1	1	1	0.98214	0.98208	0.98214	1	0.98214	0.98214	0.98214	0.98182	0.91526	0.98182	1	0.98182	0.98182	0.98182
Megaselia adrianlooi	4	3	4	6	6	6	6	1	1	1	1	1	1	1	0.96429	0.96429	0.96429	1	0.85714	0.96429	0.85714	1	1	1	1	1	1	1	0.98214	0.98214	0.98214	1	0.92857	0.98214	0.92857	0.98182	0.98182	0.98182	1	0.92308	0.98182	0.92308
Megaselia davidtani	2	3	4	5	6	6	6	0.48751	0.96912	1	1	1	1	1	0.99274	0.98789	0.99274	1	0.98789	0.98789	0.98789	0.98557	0.99956	1	1	1	1	1	0.98916	0.99372	0.99637	1	0.99395	0.99395	0.99395	0.6539	0.97841	0.99636	1	0.99391	0.99391	0.99391
Megaselia acresorum	4	3	5	7	6	6	6	1	1	1	1	1	1	1	0.95238	0.95238	0.95238	0.95238	0.7619	0.95238	0.95238	1	1	1	1	1	1	1	0.97619	0.97619	0.97619	0.97619	0.88095	0.97619	0.97619	0.97561	0.97561	0.97561	0.97561	0.86486	0.97561	0.97561
Megaselia leewantingae	4	3	4	6	6	6	6	1	1	0.8	1	1	1	1	1	1	1	0.875	0.875	0.875	1	1	1	0.99993	1	1	1	1	1	1	0.99996	0.9375	0.9375	0.9375	1	1	1	0.88889	0.93333	0.93333	0.93333	1
Megaselia ivankwani	3	3	5	6	6	6	6	0.42105	0.94118	1	1	1	1	1	1	1	1	1	1	1	1	0.99927	0.99997	1	1	1	1	1	0.99964	0.99998	1	1	1	1	1	0.59259	0.9697	1	1	1	1	1
Megaselia yeowchini	3	3	5	7	6	6	6	0.67	0.95714	1	1	1	1	1	0.97101	0.97101	0.95652	0.91304	0.95652	0.95652	0.95652	0.99891	0.9999	1	1	1	1	1	0.98496	0.98546	0.97826	0.95652	0.97826	0.97826	0.97826	0.7929	0.96403	0.97778	0.95454	0.97778	0.97778	0.97778
Megaselia lianpini	6	5	8	11	6	8	11	1	0.95	1	1	1	0.56863	0.90323	0.98276	0.98276	0.98276	0.94828	0.98276	1	0.96552	1	0.9999	1	1	1	0.99854	0.9998	0.99138	0.99133	0.99138	0.97414	0.99138	0.99927	0.98266	0.99131	0.9661	0.99131	0.97345	0.99131	0.725	0.93334
Megaselia kopio	3	3	5	7	6	6	5	1	1	1	1	1	1	1	0.975	0.975	0.875	0.95	0.875	0.875	0.8	1	1	1	1	1	1	1	0.9875	0.9875	0.9375	0.975	0.9375	0.9375	0.9	0.98734	0.98734	0.93333	0.97436	0.93333	0.93333	0.88889
Megaselia choongmeifunae	4	3	4	6	6	6	6	1	0.81365	1	1	1	1	1	0.91291	0.93093	0.93093	0.92793	0.90991	0.90991	0.90991	1	0.99763	1	1	1	1	1	0.95646	0.96428	0.96546	0.96396	0.95496	0.95496	0.95496	0.95447	0.86835	0.96423	0.96262	0.95283	0.95283	0.95283
Megaselia belukar	3	3	4	5	6	6	6	1	1	0.99625	1	1	1	1	0.90572	0.90572	0.89562	0.89226	0.89226	0.89562	0.89226	1	1	0.99997	1	1	1	1	0.95286	0.95286	0.9478	0.94613	0.94613	0.94781	0.94613	0.95053	0.95053	0.94326	0.94306	0.94306	0.94494	0.94306
Megaselia sentosensis	3	3	4	6	6	6	6	0.24242	0.88889	1	1	1	1	1	1	1	1	1	1	1	1	0.99917	0.99997	1	1	1	1	1	0.99958	0.99998	1	1	1	1	1	0.39024	0.94118	1	1	1	1	1
Megaselia mcneicei	4	3	5	6	6	6	6	0.89873	0.29522	0.99301	1	0.98592	0.98592	1	1	1	1	1	0.98592	0.98592	0.98592	0.99947	0.98876	0.99997	1	0.99993	0.99993	1	0.99974	0.99438	0.99998	1	0.99292	0.99292	0.99296	0.94666	0.45586	0.99649	1	0.98592	0.98592	0.99291
Megaselia puniamoorthyarum	4	4	5	8	6	6	7	0.75	0.34021	0.97059	1	1	1	1	1	1	1	1	1	1	1	0.99964	0.99788	0.99997	1	1	1	1	0.99982	0.99894	0.99998	1	1	1	1	0.85714	0.5077	0.98508	1	1	1	1
Megaselia marcuschuai	4	3	4	6	6	6	6	1	1	1	1	1	1	1	0.875	0.875	0.875	0.95	0.875	0.875	0.875	1	1	1	1	1	1	1	0.9375	0.9375	0.9375	0.975	0.9375	0.9375	0.9375	0.93333	0.93333	0.93333	0.97436	0.93333	0.93333	0.93333
Megaselia xiangtiani	4	3	5	6	6	6	6	1	0.96552	1	1	1	1	1	0.88889	0.88889	0.88889	0.88889	0.88889	0.88889	0.88889	1	0.99993	1	1	1	1	1	0.94444	0.94441	0.94444	0.94444	0.94444	0.94444	0.94444	0.94118	0.92562	0.94118	0.94118	0.94118	0.94118	0.94118
Megaselia leekongchiani	3	3	4	6	6	6	6	0.61905	0.61905	0.96429	1	1	1	1	0.96296	0.96296	1	1	0.96296	0.96296	0.96296	0.99947	0.99947	0.99997	1	1	1	1	0.98122	0.98122	0.99998	1	0.98148	0.98148	0.98148	0.75362	0.75362	0.98182	1	0.98113	0.98113	0.98113
Megaselia seanyapi	4	3	4	6	6	6	6	0.42857	1	1	1	1	1	1	1	1	0.83333	0.83333	1	1	1	0.99974	1	1	1	1	1	1	0.99987	1	0.91666	0.91666	1	1	1	0.6	1	0.90909	0.90909	1	1	1
Megaselia nikkichinae	4	3	5	7	6	6	6	1	0.033113	1	1	1	1	1	1	1	1	1	1	1	1	1	0.99518	1	1	1	1	1	1	0.99759	1	1	1	1	1	1	0.064103	1	1	1	1	1
Megaselia kwekyani	3	3	5	6	6	6	6	0.39726	0.38158	1	1	1	1	1	1	1	1	1	1	1	1	0.99855	0.99845	1	1	1	1	1	0.99928	0.99922	1	1	1	1	1	0.56863	0.55238	1	1	1	1	1
Megaselia sankari	4	3	5	7	6	6	7	1	0.036929	1	1	1	1	1	0.98889	0.98889	0.98889	0.98889	0.98889	0.96667	0.98889	1	0.92314	1	1	1	1	1	0.99444	0.95602	0.99444	0.99444	0.99444	0.98334	0.99444	0.99441	0.071199	0.99441	0.99441	0.99441	0.98305	0.99441
Megaselia maoshengi	2	3	4	6	6	6	6	0.94737	1	1	1	1	1	1	0.94737	0.94737	0.89474	0.78947	0.78947	0.78947	0.78947	0.99997	1	1	1	1	1	1	0.97367	0.97368	0.94737	0.89474	0.89474	0.89474	0.89474	0.94737	0.97297	0.94445	0.88235	0.88235	0.88235	0.88235
Megaselia lokemingi	3	2	3	5	6	6	6	0.63855	0.44915	0.63855	1	1	1	1	1	1	1	0.98113	0.98113	0.98113	0.98113	0.99901	0.99785	0.99901	1	1	1	1	0.9995	0.99892	0.9995	0.99056	0.99056	0.99056	0.99056	0.77941	0.61988	0.77941	0.99048	0.99048	0.99048	0.99048
Megaselia audreytanae	3	3	5	7	6	6	7	1	1	0.51613	1	1	1	1	0.88889	0.88889	0.88889	0.88889	0.88889	0.88889	0.88889	1	1	0.9995	1	1	1	1	0.94444	0.94444	0.9442	0.94444	0.94444	0.94444	0.94444	0.94118	0.94118	0.65306	0.94118	0.94118	0.94118	0.94118
Megaselia meilinae	4	3	5	7	6	6	6	0.34483	0.25	1	1	1	1	1	1	1	1	1	1	1	1	0.99937	0.99901	1	1	1	1	1	0.99968	0.9995	1	1	1	1	1	0.51282	0.4	1	1	1	1	1
Megaselia qiyunae	4	3	5	6	6	6	6	1	1	1	1	1	1	1	0.7963	0.7963	0.7963	1	0.7963	0.7963	0.7963	1	1	1	1	1	1	1	0.89815	0.89815	0.89815	1	0.89815	0.89815	0.89815	0.8866	0.8866	0.8866	1	0.8866	0.8866	0.8866
Megaselia zestinsohi	4	3	5	6	6	6	6	1	1	1	1	1	1	1	0.82353	0.82353	0.82353	0.82353	0.82353	0.82353	0.82353	1	1	1	1	1	1	1	0.91176	0.91176	0.91176	0.91176	0.91176	0.91176	0.91176	0.90323	0.90323	0.90323	0.90323	0.90323	0.90323	0.90323
Megaselia direx	3	3	4	6	6	6	6	1	1	1	1	1	1	1	1	0.66667	1	1	0.66667	0.66667	0.66667	1	1	1	1	1	1	1	1	0.83334	1	1	0.83334	0.83334	0.83334	1	0.8	1	1	0.8	0.8	0.8
Megaselia leotani	3	3	4	5	6	6	6	0.24498	0.98387	1	1	1	1	1	0.88406	0.88406	0.88406	0.88406	0.88406	0.88406	0.88406	0.99378	0.99997	1	1	1	1	1	0.93892	0.94202	0.94203	0.94203	0.94203	0.94203	0.94203	0.38365	0.9313	0.93846	0.93846	0.93846	0.93846	0.93846
Megaselia josephkohi	3	3	4	5	6	6	6	0.5625	0.5625	1	1	1	1	1	1	1	1	0.77778	0.77778	0.77778	0.77778	0.99977	0.99977	1	1	1	1	1	0.99988	0.99988	1	0.88889	0.88889	0.88889	0.88889	0.72	0.72	1	0.875	0.875	0.875	0.875
Megaselia johnnyweei	3	3	5	6	6	6	6	1	1	1	1	1	1	1	0.7619	0.7619	0.7619	0.7619	0.7619	0.7619	0.7619	1	1	1	1	1	1	1	0.88095	0.88095	0.88095	0.88095	0.88095	0.88095	0.88095	0.86486	0.86486	0.86486	0.86486	0.86486	0.86486	0.86486
Megaselia oliverleei	3	3	4	6	6	6	6	1	1	1	1	1	1	1	0.67606	0.67606	0.66197	0.97183	0.66197	0.66197	0.66197	1	1	1	1	1	1	1	0.83803	0.83803	0.83098	0.98592	0.83098	0.83098	0.83098	0.80673	0.80673	0.79661	0.98571	0.79661	0.79661	0.79661
Megaselia oranglautorum	3	3	4	6	6	6	6	1	1	1	1	1	1	1	0.7	0.7	0.7	0.7	0.7	0.7	0.7	1	1	1	1	1	1	1	0.85	0.85	0.85	0.85	0.85	0.85	0.85	0.82353	0.82353	0.82353	0.82353	0.82353	0.82353	0.82353
Megaselia fengae	3	3	5	6	6	6	6	0.79167	0.9	1	1	1	1	1	0.73077	0.69231	0.73077	0.73077	0.69231	0.69231	0.69231	0.99983	0.99993	1	1	1	1	1	0.8653	0.84612	0.86538	0.86538	0.84616	0.84616	0.84616	0.76	0.78261	0.84444	0.84444	0.81818	0.81818	0.81818
Megaselia danweii	3	4	6	7	6	6	7	0.096774	1	1	1	1	1	1	0.75	0.75	0.75	0.75	0.75	0.75	0.75	0.99908	1	1	1	1	1	1	0.87454	0.875	0.875	0.875	0.875	0.875	0.875	0.17143	0.85714	0.85714	0.85714	0.85714	0.85714	0.85714
Megaselia lawrenceleei	3	3	4	5	6	6	6	0.64	0.64	0.8	1	1	1	1	1	1	0.75	0.0625	0.0625	0.0625	0.0625	0.9997	0.9997	0.9999	1	1	1	1	0.99985	0.99985	0.87495	0.53125	0.53125	0.53125	0.53125	0.78049	0.78049	0.77419	0.11765	0.11765	0.11765	0.11765
Megaselia melanielimae	4	3	5	7	6	6	6	0.6	0.30769	1	1	1	1	1	1	0.26667	0.26667	0.26667	0.26667	0.26667	0.26667	0.99967	0.9997	1	1	1	1	1	0.99984	0.63318	0.63334	0.63334	0.63334	0.63334	0.63334	0.75	0.28572	0.42106	0.42106	0.42106	0.42106	0.42106
Megaselia karlpng	2	3	4	5	6	6	6	0.071429	1	1	1	1	1	1	0.052632	0.052632	0.052632	0.052632	0.052632	0.052632	0.052632	0.99957	1	1	1	1	1	1	0.5261	0.52632	0.52632	0.52632	0.52632	0.52632	0.52632	0.060606	0.1	0.1	0.1	0.1	0.1	0.1
Megaselia manjingae	4	4	5	8	6	6	7	0	0	0.66667	0	0	0	0	0	0	1	0	0	0	0	1	0.9999	0.99997	1	1	1	1	0.5	0.49995	0.99998	0.5	0.5	0.5	0.5	0	0	0.8	0	0	0	0
